# Alterations of the composition and spatial organization of the microenvironment following non-dysplastic Barrett’s esophagus through progression to cancer

**DOI:** 10.1101/2025.06.09.657642

**Authors:** Meng-Lay Lin, John W. Hickey, Adam Passman, Emanuela Carlotti, Shruthi Devkumar, Yannick H Derwa, Joanne ChinAleong, Richard J. Hackett, James Evans, Veena Sangwan, Marco R. Novelli, Manuel Rodriguez Justo, Nicholas A. Wright, Marnix Jansen, Tim J Underwood, Sui Huang, Philippe Gascard, Mairi H. McLean, Christian M. Schürch, Thea D. Tlsty, Lorenzo Ferri, Garry P. Nolan, Stuart A.C. McDonald

## Abstract

Barrett’s esophagus (BE), a metaplastic condition that is the only known precursor for esophageal adenocarcinoma (EAC), is relatively common, but progression to cancer is infrequent. BE is inflamed but the contribution of the immune system to the carcinogenic process is unknown. To this end, we contrasted non-dysplastic metaplasia of BE patients, captured when they did not progress (non-progressors), did subsequently, but had not yet progressed (pre-progressors) or had already progressed to EAC (progressors). Using spatial multiplexed 56-protein analysis, serial laser capture microdissection (LCM) RNAseq and shallow whole genome sequencing, we identified prooncogenic immune neighbourhoods and dysregulated immune cell populations predictive of subsequent progression to EAC. Indeed, spatial analysis revealed that M1 macrophages, regulatory natural killer (NK) cells, neutrophils and altered ratios of intraepithelial CD4^+^ and CD8^+^ lymphocytes typify tumor microenvironmental (TME) changes associated with cancer initiation. Spatially derived cell-to-cell interactions revealed progression-specific immune cell interaction signatures predominantly involving M1 macrophages NK cells and plasma cells. Furthermore, LCM RNAseq analysis identified gene expression ‘hot’ signatures enriched in pre-progression and progression samples. Notably, we also observed a correlation between immune cells and copy number alterations in progressor metaplasia. By exposing coordinated changes in the immune cell landscape in patients at high risk of developing EAC, this multi-omic dataset provides novel diagnostic and therapeutic opportunities
