## Supplemental spreadsheet 1 for "Alterations of the composition and spatial organization of the microenvironment following non-dysplastic Barrett’s esophagus through progression to cancer"

### Sheet: CODEX_Biopsies (NP_PP_P)
	Anonymized Id	No.of.cores	Pt	Condition	Gender	Age at Biopsy
1	RH19	3	107	NP	F	70
2	JE105	3	111	NP	M	47
3	JE29_B6	2	133	NP	M	89
4	JE32P	4	136	NP	M	73
5	JE33_B5	3	137	NP	M	61
6	JE36_B5	2	140	NP	M	59
7	JE37_B5	4	141	NP	M	56
8	RH31	5	144	NP	F	72
9	JE42	5	145	NP	F	62
10	JE45	3	148	NP	M	68
11	RH27	3	158	NP	M	65
12	JE59	4	161	NP	F	77
13	JE64	2	165	NP	M	61
14	RH32	4	167	NP	M	49
15	JE72	5	172	NP	M	68
16	JE78	3	178	NP	M	72
17	JE80	7	179	NP	M	66
18	JE81	2	180	NP	M	66
19	RH14	3	197	NP	F	67
20	JE113b	3	204	NP	M	80
21	RH03	3	213	NP	F	56
22	RH06	3	214	NP	M	53
23	RH29	2	224	NP	M	62
24	RH59	4	230	NP	M	44
25	RH76	4	243	NP	F	69
26	RH77	5	244	NP	M	68
27	vTMA1	23	P148	NP	M	59
28	vTMA3	21	P141	NP	M	64
29	vTMA5	10	111	NP	M	49
30	vTMA2	3	P158	NP	M	68
31	vTMA4	6	P145	NP	M	62
32	vTMA10	10	8	PP	F	64
33	vTMA9	9	6	PP	M	59
34	vTMA8	6	SH_01	PP	M	53
35	vTMA6	19	SH_08	PP	M	61
36	vTMA7	6	U18	PP	M	66
37	S08_5024	13	BE1	P	NK	NK
38	S08_11955	12	BE2	P	NK	NK
39	S11_3142	8	BE3	P	NK	NK
40	S08_7015	8	EAC1	P	NK	NK
41	S09_13234	4	EAC2	P	NK	NK
42	S14_22921	3	EAC3	P	NK	NK

### Sheet: CODEX_Cores (Pass QC)
Patient	Condition	Anoymized_core_Id				Condition	Cores
111	NP	reg71				NP	126
204	NP	reg68				P	48
204	NP	reg69				PP	50
133	NP	reg139					224
133	NP	reg66
136	NP	reg61
136	NP	reg62
136	NP	reg63
136	NP	reg64
137	NP	reg1
137	NP	reg132
137	NP	reg59
140	NP	reg57
140	NP	reg58
141	NP	reg130
141	NP	reg54
141	NP	reg55
141	NP	reg56
145	NP	reg145
145	NP	reg146
145	NP	reg50
145	NP	reg51
148	NP	reg47
148	NP	reg48
148	NP	reg49
165	NP	reg117
172	NP	reg42
178	NP	reg113
178	NP	reg39
179	NP	reg110
179	NP	reg112
179	NP	reg33
179	NP	reg34
179	NP	reg35
179	NP	reg37
180	NP	reg105
180	NP	reg106
213	NP	reg102
213	NP	reg104
213	NP	reg29
214	NP	reg26
214	NP	reg27
197	NP	reg23
197	NP	reg98
158	NP	reg19
158	NP	reg20
158	NP	reg90
224	NP	reg89
144	NP	reg15
144	NP	reg85
144	NP	reg87
144	NP	reg88
167	NP	reg11
167	NP	reg82
167	NP	reg84
230	NP	reg8
230	NP	reg9
243	NP	reg7
244	NP	reg3
244	NP	reg4
244	NP	reg5
244	NP	reg60
244	NP	reg72
BE3	P	TMA1_17.0
BE3	P	TMA1_18.0
BE3	P	TMA1_3.0
BE3	P	TMA1_31.0
BE3	P	TMA1_32.0
BE3	P	TMA1_35.0
BE3	P	TMA1_37.0
BE3	P	TMA1_4.0
BE2	P	TMA1_42.0
BE2	P	TMA1_50.0
BE2	P	TMA1_63.0
BE2	P	TMA1_64.0
BE1	P	TMA1_77.0
BE1	P	TMA1_78.0
BE1	P	TMA1_79.0
BE1	P	TMA1_80.0
BE1	P	TMA1_81.0
BE1	P	TMA1_82.0
BE1	P	TMA1_83.0
BE1	P	TMA1_84.0
BE1	P	TMA1_85.0
BE1	P	TMA1_86.0
BE1	P	TMA1_87.0
BE1	P	TMA2_10.0
EAC3	P	TMA2_31.0
EAC3	P	TMA2_32.0
EAC3	P	TMA2_34.0
BE1	P	TMA2_6.0
EAC2	P	TMA2_63.0
EAC2	P	TMA2_64.0
EAC2	P	TMA2_65.0
EAC2	P	TMA2_66.0
EAC1	P	TMA2_71.0
EAC1	P	TMA2_72.0
EAC1	P	TMA2_73.0
EAC1	P	TMA2_74.0
EAC1	P	TMA2_91.0
EAC1	P	TMA2_92.0
EAC1	P	TMA2_93.0
EAC1	P	TMA2_94.0
BE2	P	TMA3_11.0
BE2	P	TMA3_12.0
BE2	P	TMA3_13.0
BE2	P	TMA3_14.0
BE2	P	TMA3_15.0
BE2	P	TMA3_16.0
BE2	P	TMA3_3.0
BE2	P	TMA3_4.0
P148	NP	vTMA1_1_1
P148	NP	vTMA1_1_2
P148	NP	vTMA1_2_1
P148	NP	vTMA1_2_2
P148	NP	vTMA1_2_3
P148	NP	vTMA1_2_4
P148	NP	vTMA1_2_5
P148	NP	vTMA1_2_6
P148	NP	vTMA1_3_1
P148	NP	vTMA1_3_2
P148	NP	vTMA1_4_1
P148	NP	vTMA1_4_2
P148	NP	vTMA1_4_3
P148	NP	vTMA1_5_1
P148	NP	vTMA1_5_2
P148	NP	vTMA1_6_1
P148	NP	vTMA1_6_2
P148	NP	vTMA1_7_1
P148	NP	vTMA1_7_2
P148	NP	vTMA1_7_3
P148	NP	vTMA1_8_1
P148	NP	vTMA1_9_1
P148	NP	vTMA1_9_2
P158	NP	vTMA2_1_1
P158	NP	vTMA2_1_2
P158	NP	vTMA2_1_3
P141	NP	vTMA3_1_1
P141	NP	vTMA3_1_2
P141	NP	vTMA3_1_3
P141	NP	vTMA3_2_1
P141	NP	vTMA3_2_2
P141	NP	vTMA3_2_3
P141	NP	vTMA3_2_4
P141	NP	vTMA3_3_1
P141	NP	vTMA3_3_2
P141	NP	vTMA3_4_1
P141	NP	vTMA3_4_2
P141	NP	vTMA3_4_3
P141	NP	vTMA3_4_4
P141	NP	vTMA3_4_5
P141	NP	vTMA3_4_6
P141	NP	vTMA3_5_1
P141	NP	vTMA3_5_2
P141	NP	vTMA3_5_3
P141	NP	vTMA3_5_4
P141	NP	vTMA3_5_5
P141	NP	vTMA3_5_6
P145	NP	vTMA4_1_1
P145	NP	vTMA4_1_2
P145	NP	vTMA4_1_3
P145	NP	vTMA4_2_1
P145	NP	vTMA4_2_2
P145	NP	vTMA4_6_1
111	NP	vTMA5_1_1
111	NP	vTMA5_1_2
111	NP	vTMA5_1_3
111	NP	vTMA5_1_4
111	NP	vTMA5_2_1
111	NP	vTMA5_2_2
111	NP	vTMA5_2_3
111	NP	vTMA5_2_4
111	NP	vTMA5_2_5
111	NP	vTMA5_2_6
SH_08	PP	vTMA6_2_1
SH_08	PP	vTMA6_2_2
SH_08	PP	vTMA6_2_3
SH_08	PP	vTMA6_2_4
SH_08	PP	vTMA6_2_5
SH_08	PP	vTMA6_2_6
SH_08	PP	vTMA6_2_7
SH_08	PP	vTMA6_2_8
SH_08	PP	vTMA6_2_9
SH_08	PP	vTMA6_3_1
SH_08	PP	vTMA6_3_2
SH_08	PP	vTMA6_3_3
SH_08	PP	vTMA6_3_4
SH_08	PP	vTMA6_3_5
SH_08	PP	vTMA6_3_6
SH_08	PP	vTMA6_4_1
SH_08	PP	vTMA6_4_2
SH_08	PP	vTMA6_4_3
SH_08	PP	vTMA6_4_4
U18	PP	vTMA7_1_1
U18	PP	vTMA7_1_2
U18	PP	vTMA7_2_1
U18	PP	vTMA7_2_2
U18	PP	vTMA7_3_1
U18	PP	vTMA7_3_2
8	PP	vTMA10_2_1
8	PP	vTMA10_2_2
8	PP	vTMA10_2_3
8	PP	vTMA10_2_4
8	PP	vTMA10_2_5
8	PP	vTMA10_3_1
8	PP	vTMA10_3_2
8	PP	vTMA10_3_3
8	PP	vTMA10_3_4
8	PP	vTMA10_3_5
SH_01	PP	vTMA8_1_1
SH_01	PP	vTMA8_1_2
SH_01	PP	vTMA8_1_3
SH_01	PP	vTMA8_1_4
SH_01	PP	vTMA8_1_5
SH_01	PP	vTMA8_1_6
6	PP	vTMA9_1_1
6	PP	vTMA9_1_2
6	PP	vTMA9_1_3
6	PP	vTMA9_1_4
6	PP	vTMA9_1_5
6	PP	vTMA9_1_6
6	PP	vTMA9_1_7
6	PP	vTMA9_1_8
6	PP	vTMA9_1_9

### Sheet: RNAseq_Biopsies (NP_PP_P)
Core_id	Patient	No.of.library	Age at survillance	Gender	Time_point	Patient_PLSTP	Biopsy_date	TPLS_date	Months_since_last_TP	Condition	Pathology
TMA3_3.0	BE2	1	-	-	-	-	-	-	0	P	OAC		Patient_PLSTP:	Patient_Progression_Last_Surveillance_Time_Point
TMA3_15.0	BE2	1	-	-	-	-	-	-	0	P	OAC
TMA3_14.0	BE2	1	-	-	-	-	-	-	0	P	OAC		TPLS_date:	Time_to_Progression_last_Surveillance_date
TMA3_13.0	BE2	1	-	-	-	-	-	-	0	P	OAC
TMA3_12.0	BE2	1	-	-	-	-	-	-	0	P	OAC
TMA3_11.0	BE2	1	-	-	-	-	-	-	0	P	OAC
TMA2_73.0	EAC1	2	-	-	-	-	-	-	0	P	OAC
TMA2_72.0	EAC1	1	-	-	-	-	-	-	0	P	OAC
TMA2_71.0	EAC1	1	-	-	-	-	-	-	0	P	OAC
TMA2_65.0	EAC2	1	-	-	-	-	-	-	0	P	OAC
TMA2_64.0	EAC2	1	-	-	-	-	-	-	0	P	OAC
TMA2_6.0	BE1	1	-	-	-	-	-	-	0	P	OAC
TMA1_84.0	BE1	2	-	-	-	-	-	-	0	P	OAC
TMA1_83.0	BE1	1	-	-	-	-	-	-	0	P	OAC
TMA1_82.0	BE1	1	-	-	-	-	-	-	0	P	OAC
TMA1_81.0	BE1	1	-	-	-	-	-	-	0	P	OAC
TMA1_80.0	BE1	2	-	-	-	-	-	-	0	P	OAC
TMA1_79.0	BE1	1	-	-	-	-	-	-	0	P	OAC
TMA1_77.0	BE1	1	-	-	-	-	-	-	0	P	OAC
TMA1_64.0	BE2	1	-	-	-	-	-	-	0	P	OAC
TMA1_4.0	BE3	1	-	-	-	-	-	-	0	P	OAC
TMA1_37.0	BE3	1	-	-	-	-	-	-	0	P	OAC
TMA1_32.0	BE3	1	-	-	-	-	-	-	0	P	OAC
TMA1_31.0	BE3	1	-	-	-	-	-	-	0	P	OAC
reg98	197	1	68	F	-	-	2018-02-21	2018-02-21	0	NP	NDBE
reg85	144	2	74	F	-	-	2018-06-20	2018-06-20	0	NP	NDBE
reg84	167	1	51	M	-	-	2018-06-20	2018-06-20	0	NP	NDBE
reg71	111	2	49	M	-	t5	2017-03-29	2018-01-17	-9	NP	NDBE
reg66	133	1	89	M	-	-	2015-11-25	2015-11-25	0	NP	NDBE
reg64	136	3	73	M	-	-	2016-01-06	2016-01-06	0	NP	NDBE
reg63	136	1	73	M	-	-	2016-01-06	2016-01-06	0	NP	NDBE
reg62	136	3	73	M	-	-	2016-01-06	2016-01-06	0	NP	NDBE
reg59	137	2	61	M	t4	t4	2016-01-13	2016-01-13	0	NP	NDBE
reg58	140	2	59	M	t1	t3	2016-01-27	2019-05-29	-40	NP	NDBE
reg56	141	3	56	M	t1	t2	2016-01-27	2018-05-23	-27	NP	NDBE
reg54	141	2	56	M	t1	t2	2016-01-27	2018-05-23	-27	NP	NDBE
reg35	179	1	66	na	t1	t2	2016-10-26	2019-03-13	-28	NP	NDBE
reg33	179	2	66	na	t1	t2	2016-10-26	2019-03-13	-28	NP	NDBE
reg29	213	1	56	F	-	-	2017-12-13	2017-12-13	0	NP	NDBE
reg27	214	1	53	M	t1	t2	2018-01-17	2020-03-11	-25	NP	NDBE
reg26	214	1	53	M	t1	t2	2018-01-17	2020-03-11	-25	NP	NDBE
reg23	197	2	68	F	-	-	2018-02-21	2018-02-21	0	NP	NDBE
reg113	178	1	72	M	-	-	2016-10-19	2016-10-19	0	NP	NDBE
reg11	167	1	51	M	-	-	2018-06-20	2018-06-20	0	NP	NDBE
reg1	137	2	61	M	t4	t4	2016-01-13	2016-01-13	0	NP	NDBE
-	107	2	73	F	t5	t5	2018-03-07	2018-03-07	0	NP	NDBE
-	128	2	66	M	t1	t5	2006-08-07	2018-01-24	-137	PP	HGD
-	128	1	74	M	t3	t5	2013-10-12	2018-01-24	-51	PP	HGD
-	139	1	52	M	t1	t3	2010-04-23	2018-01-24	-93	PP	OAC
-	139	2	57	M	t2	t3	2015-10-21	2018-01-24	-27	PP	OAC
-	148	2	65	M	t1	t4	2012-07-18	2018-03-07	-67	NP	NDBE
-	148	1	69	M	t3	t4	2016-03-02	2018-03-07	-24	NP	NDBE
-	149	2	69	M	t1	t3	2012-07-18	2016-03-02	-43	NP	NDBE
-	149	2	71	M	t2	t3	2014-06-04	2016-03-02	-20	NP	NDBE
-	231	2	67	F	t1	t3	2014-01-30	2018-11-05	-57	PP	OAC
-	231	2	69	F	t2	t3	2016-03-18	2018-11-05	-31	PP	OAC
-	231	2	71	F	t3	t3	2018-11-05	2018-11-05	0	P	OAC
-	Ab13	1	63	M	t1	t3	2005-01-19	2014-06-23	-113	PP	LGD
-	Ab13	2	66	M	t2	t3	2008-02-12	2014-06-23	-76	PP	LGD
-	Ab13	2	72	M	t3	t3	2014-06-23	2014-06-23	0	P	LGD
-	Ab15	2	na	M	t1	t3	2009-04-10	2015-03-01	-70	PP	OAC
-	Ab15	2	na	M	t2	t3	2012-11-02	2015-03-01	-27	PP	OAC
-	Ab15	2	na	M	t3	t3	2015-03-01	2015-03-01	0	P	OAC
-	Ab19	1	63	M	t1	t3	2009-01-27	2018-05-18	-111	PP	OAC
-	Ab19	2	70	M	t2	t3	2016-02-16	2018-05-18	-27	PP	OAC
-	Ab19	2	72	M	t3	t3	2018-05-18	2018-05-18	0	P	OAC
-	Ab2	1	63	M	t1	t3	2010-11-02	2016-11-25	-72	PP	LGD
-	Ab2	1	68	M	t2	t3	2016-02-13	2016-11-25	-9	PP	LGD
-	Ab2	1	69	M	t3	t3	2016-11-25	2016-11-25	0	P	LGD
-	Ab3	2	51	M	t1	t3	2002-11-26	2018-04-13	-184	PP	OAC
-	Ab3	2	57	M	t3	t3	2018-04-13	2018-04-13	0	P	OAC
-	Ab4	1	73	M	t1	t2	2015-07-29	2016-03-18	-7	PP	LGD
-	Ab4	2	74	M	t2	t2	2016-03-18	2016-03-18	0	P	LGD
-	Ab7	1	70	M	t1	t2	2011-07-15	2013-10-14	-26	PP	HGD
-	Ab7	2	72	M	t2	t2	2013-10-14	2013-10-14	0	P	HGD
-	Ab7	3	72	M	t2	t2	2013-10-14	2013-10-14	0	P	HGD
-	Ab7	1	72	M	t2	t2	2013-10-14	2013-10-14	0	P	HGD
-	P101	2	52	M	t1	t4	2012-11-08	2015-11-24	-36	NP	NDBE
-	P104	2	57	M	t1	t3	2011-06-03	2015-08-11	-50	NP	NDBE
-	P104	2	61	M	t3	t3	2015-08-11	2015-08-11	0	NP	NDBE
-	P105	1	65	M	t1	t3	2010-10-22	2015-05-11	-54	NP	NDBE
-	P105	1	70	M	t3	t3	2015-05-11	2015-05-11	0	NP	NDBE
-	P106	2	82	M	t1	t3	2010-09-20	2014-10-23	-49	NP	NDBE
-	P106	2	86	M	t3	t3	2014-10-23	2014-10-23	0	NP	NDBE
-	P118	1	49	F	t2	t4	2011-06-06	2018-12-05	-89	NP	NDBE
-	P121	2	70	M	t2	t3	2011-03-31	2015-01-29	-45	NP	NDBE
-	P121	1	74	M	t3	t3	2015-01-29	2015-01-29	0	NP	NDBE
-	P123	2	75	M	t1	t3	2014-01-03	2017-10-19	-45	NP	NDBE
-	P123	2	78	M	t3	t3	2017-10-19	2017-10-19	0	NP	NDBE
-	P127	2	67	F	t2	t3	2016-11-07	2019-01-25	-26	NP	NDBE
-	P127	1	70	F	t3	t3	2019-01-25	2019-01-25	0	NP	NDBE
-	P136	2	53	M	t1	t3	2010-01-28	2017-07-11	-89	NP	NDBE
-	P136	2	58	M	t2	t3	2015-01-15	2017-07-11	-29	NP	NDBE
-	P136	2	60	M	t3	t3	2017-07-11	2017-07-11	0	NP	NDBE
-	P144	2	80	M	t2	t3	2015-07-01	2018-07-11	-36	NP	NDBE
-	P144	1	83	M	t3	t3	2018-07-11	2018-07-11	0	NP	NDBE
-	P145	2	64	M	t2	t4	2012-12-31	2018-03-20	-62	NP	NDBE
-	P145	2	70	M	t4	t4	2018-03-20	2018-03-20	0	NP	NDBE
-	P148	2	59	M	t1	t4	2008-02-01	2014-03-31	-73	NP	NDBE
-	P148	2	61	M	t2	t4	2010-02-19	2014-03-31	-49	NP	NDBE
-	P153	2	70	F	t1	t3	2013-10-16	2016-01-12	-26	NP	NDBE
-	P153	2	73	F	t3	t3	2016-01-12	2016-01-12	0	NP	NDBE
-	P154	2	64	M	t1	t3	2014-03-25	2018-05-04	-49	NP	NDBE
-	P154	2	68	M	t3	t3	2018-05-04	2018-05-04	0	NP	NDBE
-	P158	2	65	M	t1	t3	2005-10-10	2010-12-07	-61	NP	NDBE
-	P158	1	68	M	t2	t3	2008-12-01	2010-12-07	-24	NP	NDBE
-	SH-02	2	74	M	t1	t3	2013-01-04	2016-04-30	-39	PP	OAC
-	SH-02	1	76	M	t2	t3	2015-05-06	2016-04-30	-11	PP	OAC
-	SH-02	1	77	M	t3	t3	2016-04-30	2016-04-30	0	P	OAC
-	SH-06	2	72	F	t1	t3	2014-09-01	2017-06-19	-33	PP	HGD
-	SH-06	2	72	F	t2	t3	2014-09-24	2017-06-19	-32	PP	HGD
-	SH-06	2	75	F	t3	t3	2017-06-19	2017-06-19	0	P	HGD
-	SH-07	2	62	M	t1	t2	2013-10-29	2015-10-21	-23	PP	HGD
-	SH-07	2	64	M	t2	t2	2015-10-21	2015-10-21	0	P	HGD
-	SH-09	1	70	F	t1	t3	2015-01-21	2018-09-05	-43	PP	LGD
-	SH-09	2	73	F	t3	t3	2018-09-05	2018-09-05	0	P	LGD
-	SH-11	1	68	M	t2	t3	2014-07-16	2017-05-26	-34	PP	HGD
-	U11	2	61	M	t1	t6	2003-09-10	2016-06-07	-152	PP	LGD
-	U11	1	67	M	t3	t6	2009-10-19	2016-06-07	-79	PP	LGD
-	U11	2	74	M	t6	t6	2016-06-07	2016-06-07	0	P	LGD
-	U18	2	66	M	t2	t3	2013-05-10	2015-05-21	-24	PP	LGD
-	U18	2	68	M	t3	t3	2015-05-21	2015-05-21	0	P	LGD
-	U19	2	62	M	t1	t3	2000-01-01	2006-06-29	-77	PP	LGD
-	U19	2	66	M	t2	t3	2004-04-15	2006-06-29	-26	PP	LGD
-	U19	2	68	M	t3	t3	2006-06-29	2006-06-29	0	P	LGD
-	U20	2	61	M	t1	t3	2010-11-08	2020-11-05	-119	PP	LGD
-	U20	2	64	M	t2	t3	2013-07-11	2020-11-05	-87	PP	LGD
-	U20	2	71	M	t3	t3	2020-11-05	2020-11-05	0	P	LGD
-	U4	1	64	M	t1	t3	2008-08-18	2010-09-27	-25	PP	LGD
-	U4	2	66	M	t3	t3	2010-09-27	2010-09-27	0	P	LGD
-	U8	2	64	M	t1	t3	2012-03-29	2016-01-11	-45	PP	HGD
-	U8	2	66	M	t2	t3	2014-07-09	2016-01-11	-18	PP	HGD
-	U8	2	68	M	t3	t3	2016-01-11	2016-01-11	0	P	HGD

### Sheet: RNAseq_Libraries (Pass QC)
Lib_id	Batch_run	Core_id	AOI	Patient	Time point	Condition	Pathology	Kmean	Months_since_last_TP
N59_0035_107_t5_s1_S25	N59	-	s1	107	t5	NP	NDBE	3	0
N59_0036_107_t5_s2_S26	N59	-	s2	107	t5	NP	NDBE	2	0
NR6	L55	reg71	s1	111	-	NP	NDBE	3	-9
NR7	L55	reg71	s2	111	-	NP	NDBE	2	-9
N59_0001_128_t1_s1_S1	N59	-	s1	128	t1	PP	HGD	1	-137
N59_0002_128_t1_s2_S2	N59	-	s2	128	t1	PP	HGD	1	-137
N59_0003_128_t3_s1_S3	N59	-	s1	128	t3	PP	HGD	3	-51
NR24	L55	reg66	s1	133	-	NP	NDBE	2	0
NR35	L54	reg64	s1	136	-	NP	NDBE	2	0
NR33	L55	reg64	s2	136	-	NP	NDBE	3	0
NR34	L55	reg64	s3	136	-	NP	NDBE	3	0
NR43	L55	reg63	s1	136	-	NP	NDBE	3	0
NR48	L55	reg62	s1	136	-	NP	NDBE	3	0
NR49	L55	reg62	s2	136	-	NP	NDBE	3	0
NR50	L55	reg62	s3	136	-	NP	NDBE	2	0
NR65	L54	reg59	s1	137	-	NP	NDBE	3	0
NR64	L55	reg59	s2	137	-	NP	NDBE	1	0
NR56	L55	reg1	s1	137	-	NP	NDBE	3	0
NR57	L55	reg1	s2	137	-	NP	NDBE	3	0
N59_0007_139_t1_s1_S7	N59	-	s1	139	t1	PP	OAC	1	-93
N59_0009_139_t2_s1_S8	N59	-	s1	139	t2	PP	OAC	2	-27
N59_0010_139_t2_s2_S9	N59	-	s2	139	t2	PP	OAC	3	-27
NR70	L54	reg58	s1	140	-	NP	NDBE	3	-40
NR69	L55	reg58	s2	140	-	NP	NDBE	3	-40
NR80	L55	reg56	s1	141	-	NP	NDBE	2	-27
NR81	L55	reg56	s2	141	-	NP	NDBE	2	-27
NR82	L55	reg56	s3	141	-	NP	NDBE	2	-27
NR95	L54	reg54	s1	141	-	NP	NDBE	2	-27
NR94	L54	reg54	s2	141	-	NP	NDBE	2	-27
NR171	L54	reg85	s1	144	-	NP	NDBE	3	0
NR172	L54	reg85	s2	144	-	NP	NDBE	3	0
N59_0037_148_t1_s1_S27	N59	-	s1	148	t1	NP	NDBE	3	-67
N59_0038_148_t1_s2_S28	N59	-	s2	148	t1	NP	NDBE	3	-67
N59_0040_148_t3_s2_S29	N59	-	s2	148	t3	NP	NDBE	1	-24
N59_0041_149_t1_s1_S30	N59	-	s1	149	t1	NP	NDBE	2	-43
N59_0042_149_t1_s2_S31	N59	-	s2	149	t1	NP	NDBE	1	-43
N59_0043_149_t2_s1_S32	N59	-	s1	149	t2	NP	NDBE	2	-20
N59_0044_149_t2_s2_S33	N59	-	s2	149	t2	NP	NDBE	2	-20
NR176	L54	reg84	s1	167	-	NP	NDBE	2	0
NR182	L54	reg11	s1	167	-	NP	NDBE	2	0
NR118	L54	reg113	s1	178	-	NP	NDBE	1	0
NR122	L55	reg35	s1	179	-	NP	NDBE	3	-28
NR130	L54	reg33	s1	179	-	NP	NDBE	2	-28
NR131	L54	reg33	s2	179	-	NP	NDBE	2	-28
NR149	L55	reg98	s1	197	-	NP	NDBE	3	0
NR155	L54	reg23	s1	197	-	NP	NDBE	3	0
NR156	L54	reg23	s2	197	-	NP	NDBE	2	0
NR135	L54	reg29	s1	213	-	NP	NDBE	3	0
NR139	L54	reg27	s1	214	-	NP	NDBE	2	-25
NR143	L54	reg26	s1	214	-	NP	NDBE	3	-25
N59_0013_231_t1_s1_S12	N59	-	s1	231	t1	PP	OAC	2	-57
N59_0014_231_t1_s2_S13	N59	-	s2	231	t1	PP	OAC	3	-57
N59_0015_231_t2_s1_S14	N59	-	s1	231	t2	PP	OAC	2	-31
N59_0016_231_t2_s2_S15	N59	-	s2	231	t2	PP	OAC	2	-31
N59_0017_231_t3_s1_S16	N59	-	s1	231	t3	P	OAC	3	0
N59_0018_231_t3_s2_S17	N59	-	s2	231	t3	P	OAC	3	0
N59_0020_Ab13_t1_s2_S18	N59	-	s2	Ab13	t1	PP	LGD	1	-113
N59_0021_Ab13_t2_s1_S19	N59	-	s1	Ab13	t2	PP	LGD	3	-76
N59_0022_Ab13_t2_s2_S20	N59	-	s2	Ab13	t2	PP	LGD	1	-76
N59_0023_Ab13_t3_s1_S21	N59	-	s1	Ab13	t3	P	LGD	3	0
N59_0024_Ab13_t3_s2_S22	N59	-	s2	Ab13	t3	P	LGD	3	0
N59_0051_Ab15_t1_s1_S40	N59	-	s1	Ab15	t1	PP	OAC	1	-70
N59_0052_Ab15_t1_s2_S41	N59	-	s2	Ab15	t1	PP	OAC	1	-70
N59_0053_Ab15_t2_s1_S42	N59	-	s1	Ab15	t2	PP	OAC	1	-27
N59_0054_Ab15_t2_s2_S43	N59	-	s2	Ab15	t2	PP	OAC	1	-27
N59_0055_Ab15_t3_s1_S44	N59	-	s1	Ab15	t3	P	OAC	1	0
N59_0056_Ab15_t3_s2_S45	N59	-	s2	Ab15	t3	P	OAC	1	0
N59_0058_Ab19_t1_s2_S46	N59	-	s2	Ab19	t1	PP	OAC	2	-111
N59_0059_Ab19_t2_s1_S47	N59	-	s1	Ab19	t2	PP	OAC	1	-27
N59_0060_Ab19_t2_s2_S48	N59	-	s2	Ab19	t2	PP	OAC	2	-27
N59_0061_Ab19_t3_s1_S49	N59	-	s1	Ab19	t3	P	OAC	1	0
N59_0062_Ab19_t3_s2_S50	N59	-	s2	Ab19	t3	P	OAC	1	0
N59_0064_Ab2_t1_s2_S52	N59	-	s2	Ab2	t1	PP	LGD	2	-72
N59_0066_Ab2_t2_s2_S54	N59	-	s2	Ab2	t2	PP	LGD	3	-9
A538	M45Pool1	-	s1	Ab2	t3	P	LGD	1	0
N59_0067_Ab3_t1_s1_S55	N59	-	s1	Ab3	t1	PP	OAC	2	-184
N59_0068_Ab3_t1_s2_S56	N59	-	s2	Ab3	t1	PP	OAC	3	-184
N59_0069_Ab3_t3_s1_S57	N59	-	s1	Ab3	t3	P	OAC	1	0
N59_0070_Ab3_t3_s2_S58	N59	-	s2	Ab3	t3	P	OAC	1	0
N59_0071_Ab4_t1_s1_S59	N59	-	s1	Ab4	t1	PP	LGD	3	-7
N59_0074_Ab4_t2_s2_S61	N59	-	s2	Ab4	t2	P	LGD	3	0
N59_0073_Ab4_t2_s1_S60	N59	-	s1	Ab4	t2	P	LGD	2	0
N59_0075_Ab7_t1_s2_S62	N59	-	s2	Ab7	t1	PP	HGD	1	-26
A503	M45Pool1	-	s1	Ab7	t2	P	HGD	3	0
A504	M45Pool1	-	s2	Ab7	t2	P	HGD	2	0
A506	M45Pool1	-	s1	Ab7	t2	P	HGD	1	0
A508	M45Pool1	-	s2	Ab7	t2	P	HGD	2	0
A509	M45Pool1	-	s3	Ab7	t2	P	HGD	3	0
A515	M45Pool1	-	s1	Ab7	t2	P	HGD	1	0
PR77	L54	TMA2_6.0	s1	BE1	-	P	OAC	1	0
PR5	L54	TMA1_84.0	s1	BE1	-	P	OAC	2	0
PR6	L54	TMA1_84.0	s2	BE1	-	P	OAC	2	0
PR9	L54	TMA1_83.0	s1	BE1	-	P	OAC	1	0
PR12	L54	TMA1_82.0	s1	BE1	-	P	OAC	3	0
PR15	L54	TMA1_81.0	s1	BE1	-	P	OAC	1	0
PR21	L54	TMA1_80.0	s1	BE1	-	P	OAC	2	0
PR22	L54	TMA1_80.0	s2	BE1	-	P	OAC	2	0
PR25	L54	TMA1_79.0	s1	BE1	-	P	OAC	2	0
PR30	L54	TMA1_77.0	s1	BE1	-	P	OAC	2	0
PR96	L55	TMA3_3.0	s1	BE2	-	P	OAC	1	0
PR81	L55	TMA3_15.0	s1	BE2	-	P	OAC	1	0
PR84	L55	TMA3_14.0	s1	BE2	-	P	OAC	1	0
PR87	L55	TMA3_13.0	s1	BE2	-	P	OAC	1	0
PR90	L55	TMA3_12.0	s1	BE2	-	P	OAC	1	0
PR93	L55	TMA3_11.0	s1	BE2	-	P	OAC	1	0
PR33	L54	TMA1_64.0	s1	BE2	-	P	OAC	2	0
PR50	L54	TMA1_4.0	s1	BE3	-	P	OAC	1	0
PR37	L54	TMA1_37.0	s1	BE3	-	P	OAC	3	0
PR42	L54	TMA1_32.0	s1	BE3	-	P	OAC	2	0
PR47	L54	TMA1_31.0	s1	BE3	-	P	OAC	2	0
PR55	L54	TMA2_73.0	s1	EAC1	-	P	OAC	1	0
PR56	L54	TMA2_73.0	s2	EAC1	-	P	OAC	1	0
PR59	L54	TMA2_72.0	s1	EAC1	-	P	OAC	1	0
PR62	L54	TMA2_71.0	s1	EAC1	-	P	OAC	1	0
PR67	L54	TMA2_65.0	s1	EAC2	-	P	OAC	1	0
PR71	L54	TMA2_64.0	s1	EAC2	-	P	OAC	2	0
N59_0045_P101_t1_s1_S34	N59	-	s1	P101	t1	NP	NDBE	3	-36
N59_0046_P101_t1_s2_S35	N59	-	s2	P101	t1	NP	NDBE	2	-36
N59_0049_P104_t1_s1_S38	N59	-	s1	P104	t1	NP	NDBE	2	-50
N59_0050_P104_t1_s2_S39	N59	-	s2	P104	t1	NP	NDBE	1	-50
N59_0081_P104_t3_s1_S68	N59	-	s1	P104	t3	NP	NDBE	3	0
N59_0082_P104_t3_s2_S69	N59	-	s2	P104	t3	NP	NDBE	3	0
N59_0083_P105_t1_s1_S70	N59	-	s1	P105	t1	NP	NDBE	3	-54
N59_0086_P105_t3_s2_S73	N59	-	s2	P105	t3	NP	NDBE	3	0
N59_0087_P106_t1_s1_S74	N59	-	s1	P106	t1	NP	NDBE	1	-49
N59_0088_P106_t1_s2_S75	N59	-	s2	P106	t1	NP	NDBE	1	-49
N59_0091_P106_t3_s1_S78	N59	-	s1	P106	t3	NP	NDBE	2	0
N59_0092_P106_t3_s2_S79	N59	-	s2	P106	t3	NP	NDBE	3	0
N59_0095_P118_t2_s1_S80	N59	-	s1	P118	t2	NP	NDBE	2	-89
N59_0099_P121_t2_s1_S84	N59	-	s1	P121	t2	NP	NDBE	1	-45
N59_0100_P121_t2_s2_S85	N59	-	s2	P121	t2	NP	NDBE	1	-45
N60_0031_P121_t3_s2_S31	N60	-	s2	P121	t3	NP	NDBE	3	0
N60_0032_P123_t1_s1_S32	N60	-	s1	P123	t1	NP	NDBE	2	-45
N60_0033_P123_t1_s2_S33	N60	-	s2	P123	t1	NP	NDBE	3	-45
N60_0034_P123_t3_s1_S34	N60	-	s1	P123	t3	NP	NDBE	3	0
N60_0035_P123_t3_s2_S35	N60	-	s2	P123	t3	NP	NDBE	2	0
N60_0036_P127_t2_s1_S36	N60	-	s1	P127	t2	NP	NDBE	3	-26
N60_0037_P127_t2_s2_S37	N60	-	s2	P127	t2	NP	NDBE	1	-26
N60_0038_P127_t3_s1_S38	N60	-	s1	P127	t3	NP	NDBE	3	0
N60_0040_P136_t1_s1_S40	N60	-	s1	P136	t1	NP	NDBE	1	-89
N60_0041_P136_t1_s2_S41	N60	-	s2	P136	t1	NP	NDBE	1	-89
N60_0042_P136_t2_s1_S42	N60	-	s1	P136	t2	NP	NDBE	2	-29
N60_0043_P136_t2_s2_S43	N60	-	s2	P136	t2	NP	NDBE	2	-29
N60_0044_P136_t3_s1_S44	N60	-	s1	P136	t3	NP	NDBE	3	0
N60_0045_P136_t3_s2_S45	N60	-	s2	P136	t3	NP	NDBE	1	0
N60_0046_P144_t2_s1_S46	N60	-	s1	P144	t2	NP	NDBE	1	-36
N60_0047_P144_t2_s2_S47	N60	-	s2	P144	t2	NP	NDBE	2	-36
N60_0049_P144_t3_s2_S48	N60	-	s2	P144	t3	NP	NDBE	2	0
N60_0050_P145_t2_s1_S49	N60	-	s1	P145	t2	NP	NDBE	2	-62
N60_0078_P145_t2_s2_S77	N60	-	s2	P145	t2	NP	NDBE	1	-62
N60_0079_P145_t4_s1_S78	N60	-	s1	P145	t4	NP	NDBE	2	0
N60_0080_P145_t4_s2_S79	N60	-	s2	P145	t4	NP	NDBE	2	0
N60_0081_P148_t1_s1_S80	N60	-	s1	P148	t1	NP	NDBE	2	-73
N60_0082_P148_t1_s2_S81	N60	-	s2	P148	t1	NP	NDBE	3	-73
N60_0083_P148_t2_s1_S82	N60	-	s1	P148	t2	NP	NDBE	3	-49
N60_0084_P148_t2_s2_S83	N60	-	s2	P148	t2	NP	NDBE	3	-49
N60_0085_P153_t1_s1_S84	N60	-	s1	P153	t1	NP	NDBE	2	-26
N60_0086_P153_t1_s2_S85	N60	-	s2	P153	t1	NP	NDBE	2	-26
N60_0087_P153_t3_s1_S86	N60	-	s1	P153	t3	NP	NDBE	2	0
N60_0088_P153_t3_s2_S87	N60	-	s2	P153	t3	NP	NDBE	1	0
N60_0089_P154_t1_s1_S88	N60	-	s1	P154	t1	NP	NDBE	2	-49
N60_0090_P154_t1_s2_S89	N60	-	s2	P154	t1	NP	NDBE	2	-49
N60_0091_P154_t3_s1_S90	N60	-	s1	P154	t3	NP	NDBE	3	0
N60_0092_P154_t3_s2_S91	N60	-	s2	P154	t3	NP	NDBE	3	0
N60_0093_P158_t1_s1_S92	N60	-	s1	P158	t1	NP	NDBE	2	-61
N60_0094_P158_t1_s2_S93	N60	-	s2	P158	t1	NP	NDBE	1	-61
N60_0095_P158_t2_s1_S94	N60	-	s1	P158	t2	NP	NDBE	2	-24
N59_0077_SH_02_t1_s1_S64	N59	-	s1	SH-02	t1	PP	OAC	1	-39
N59_0078_SH_02_t1_s2_S65	N59	-	s2	SH-02	t1	PP	OAC	1	-39
N59_0079_SH_02_t2_s1_S66	N59	-	s1	SH-02	t2	PP	OAC	3	-11
N60_0001_SH_02_t3_s1_S1	N60	-	s1	SH-02	t3	P	OAC	3	0
N60_0002_SH_06_t1_s1_S2	N60	-	s1	SH-06	t1	PP	HGD	2	-33
N60_0003_SH_06_t1_s2_S3	N60	-	s2	SH-06	t1	PP	HGD	3	-33
N60_0004_SH_06_t2_s1_S4	N60	-	s1	SH-06	t2	PP	HGD	2	-32
N60_0005_SH_06_t2_s2_S5	N60	-	s2	SH-06	t2	PP	HGD	1	-32
N60_0006_SH_06_t3_s1_S6	N60	-	s1	SH-06	t3	P	HGD	1	0
N60_0007_SH_06_t3_s2_S7	N60	-	s2	SH-06	t3	P	HGD	3	0
N60_0008_SH_07_t1_s1_S8	N60	-	s1	SH-07	t1	PP	HGD	1	-23
N60_0009_SH_07_t1_s2_S9	N60	-	s2	SH-07	t1	PP	HGD	2	-23
N60_0010_SH_07_t2_s1_S10	N60	-	s1	SH-07	t2	P	HGD	3	0
N60_0011_SH_07_t2_s2_S11	N60	-	s2	SH-07	t2	P	HGD	3	0
N60_0013_SH_09_t1_s2_S13	N60	-	s2	SH-09	t1	PP	LGD	3	-43
N60_0016_SH_09_t3_s1_S16	N60	-	s1	SH-09	t3	P	LGD	3	0
N60_0017_SH_09_t3_s2_S17	N60	-	s2	SH-09	t3	P	LGD	3	0
N60_0019_SH_11_t1_s2_S19	N60	-	s2	SH-11	t2	PP	HGD	3	-34
N60_0022_U11_t1_s1_S22	N60	-	s1	U11	t1	PP	LGD	1	-152
N60_0023_U11_t1_s2_S23	N60	-	s2	U11	t1	PP	LGD	1	-152
N60_0024_U11_t3_s1_S24	N60	-	s1	U11	t3	PP	LGD	3	-79
N60_0026_U11_t6_s1_S26	N60	-	s1	U11	t6	P	LGD	1	0
N60_0027_U11_t6_s2_S27	N60	-	s2	U11	t6	P	LGD	1	0
N60_0030_U18_t2_s1_S30	N60	-	s1	U18	t2	PP	LGD	1	-24
N60_0051_U18_t2_s2_S50	N60	-	s2	U18	t2	PP	LGD	1	-24
N60_0052_U18_t3_s1_S51	N60	-	s1	U18	t3	P	LGD	2	0
N60_0053_U18_t3_s2_S52	N60	-	s2	U18	t3	P	LGD	1	0
N60_0054_U19_t1_s1_S53	N60	-	s1	U19	t1	PP	LGD	1	-77
N60_0055_U19_t1_s2_S54	N60	-	s2	U19	t1	PP	LGD	1	-77
N60_0056_U19_t2_s1_S55	N60	-	s1	U19	t2	PP	LGD	1	-26
N60_0057_U19_t2_s2_S56	N60	-	s2	U19	t2	PP	LGD	1	-26
N60_0058_U19_t3_s1_S57	N60	-	s1	U19	t3	P	LGD	2	0
N60_0059_U19_t3_s2_S58	N60	-	s2	U19	t3	P	LGD	1	0
N60_0060_U20_t1_s1_S59	N60	-	s1	U20	t1	PP	LGD	2	-119
N60_0061_U20_t1_s2_S60	N60	-	s2	U20	t1	PP	LGD	2	-119
N60_0062_U20_t2_s1_S61	N60	-	s1	U20	t2	PP	LGD	1	-87
N60_0063_U20_t2_s2_S62	N60	-	s2	U20	t2	PP	LGD	1	-87
N60_0064_U20_t3_s1_S63	N60	-	s1	U20	t3	P	LGD	2	0
N60_0065_U20_t3_s2_S64	N60	-	s2	U20	t3	P	LGD	1	0
N60_0066_U4_t1_s1_S65	N60	-	s1	U4	t1	PP	LGD	2	-25
N60_0070_U4_t3_s1_S69	N60	-	s1	U4	t3	P	LGD	3	0
N60_0071_U4_t3_s2_S70	N60	-	s2	U4	t3	P	LGD	2	0
N60_0072_U8_t1_s1_S71	N60	-	s1	U8	t1	PP	HGD	2	-45
N60_0073_U8_t1_s2_S72	N60	-	s2	U8	t1	PP	HGD	3	-45
N60_0074_U8_t2_s1_S73	N60	-	s1	U8	t2	PP	HGD	1	-18
N60_0075_U8_t2_s2_S74	N60	-	s2	U8	t2	PP	HGD	2	-18
N60_0076_U8_t3_s1_S75	N60	-	s1	U8	t3	P	HGD	2	0
N60_0077_U8_t3_s2_S76	N60	-	s2	U8	t3	P	HGD	1	0

### Sheet: sWGS_Libraries (Pass QC)
sWGS_Library_id	sWGS_seq_ROI	Core_id	Core_Region_ID	Condition	Pt	Condition	Readcount
NS1	M5/M6	reg71	reg71_JE105_TMA3	P	111	NP	8722679
NS10	M5/M6	reg59	reg59_JE33_B5_TMA2	P	137	NP	8489996
NS11	M5/M2/M6	reg58	reg58_JE36_B5_TMA1	P	140	NP	8769482
NS13	M5/M2/M6	reg56	reg56_JE37_B5_TMA2	P	141	NP	11324409
NS15	M5/M2/M6	reg54	reg54_JE37_B5_TMA3	P	141	NP	6923958
NS19	M5	reg113	reg113_JE78_TMA4	P	178	NP	11449448
NS22	M5/M2	reg33	reg33_JE80_TMA7	P	179	NP	10825745
NS23	M5/M6	reg29	reg29_RH03_TMA3	P	213	NP	7578867
NS24	M5/M2	reg27	reg27_RH06_TMA1	P	214	NP	12213635
NS25	M5/M2	reg26	reg26_RH06_TMA2	P	214	NP	11472297
NS26	M5/M2	reg98	reg98_RH14_TMA3	P	197	NP	10989350
NS27	M5/M6	reg23	reg23_RH14_TMA2	P	197	NP	7660478
NS30	M5/M2/P	reg85	reg85_RH31_TMA5	P	144	NP	10448682
NS31	M5/M2	reg84	reg84_RH32_TMA3	P	167	NP	9476349
NS32	M5/M6	reg11	reg11_RH32_TMA2	P	167	NP	9141997
NS4	M5/M2	reg66	reg66_JE29_B6_TMA1	P	133	NP	8902609
NS7	M5/M2/P	reg63	reg63_JE32P_TMA2	P	136	NP	9301892
NS8	M5/M2/M6	reg62	reg62_JE32P_TMA3	P	136	NP	9115961
NS9	M5/M6	reg1	reg1_JE33_B5_TMA1	P	137	NP	12851027
PS1	M5/M2/M6	TMA1_84.0	BE1 T1_IM 4 _TMA1_84.0	P	BE1	P	7598308
PS10	M5/M2/M6	TMA1_32.0	BE3 T1_IM 1 _TMA1_32.0	P	BE3	P	7775983
PS11	M5/M2/M6	TMA1_31.0	BE3 T1_IM 2 _TMA1_31.0	P	BE3	P	8618387
PS12	M5/M2	TMA1_4.0	BE3 T3_IM 4 _TMA1_4.0	P	BE3	P	6426394
PS13	M5/M6	TMA2_73.0	EAC1 T2_Pseudo-IM near GEJ 6 _TMA2_73.0	P	EAC1	P	6959291
PS14	M5	TMA2_72.0	EAC1 T2_Pseudo-IM near GEJ 7 _TMA2_72.0	P	EAC1	P	6945246
PS15	M5/M6	TMA2_71.0	EAC1 T2_Pseudo-IM near GEJ 8 _TMA2_71.0	P	EAC1	P	7853071
PS16	M5/M6	TMA2_65.0	EAC2 GEJ_GEJ 3 _TMA2_65.0	P	EAC2	P	7835731
PS17	M5/M6	TMA2_64.0	EAC2 GEJ_GEJ 2 _TMA2_64.0	P	EAC2	P	7294185
PS19	M5/M6	TMA2_6.0	BE1 HGD1_Dysplasia 2 _TMA2_6.0	P	BE1	P	7511997
PS2	M5/M2	TMA1_83.0	BE1 T2_IM 13 _TMA1_83.0	P	BE1	P	7815707
PS20	M5/M2	TMA3_15.0	BE2 IM_IM 5 _TMA3_15.0	P	BE2	P	6836542
PS21	M5/M2	TMA3_14.0	BE2 IM_IM 4 _TMA3_14.0	P	BE2	P	8435178
PS22	M5/M2	TMA3_13.0	BE2 IM_IM 3 _TMA3_13.0	P	BE2	P	10260162
PS23	M5/M2	TMA3_12.0	BE2 IM_IM 2 _TMA3_12.0	P	BE2	P	14576342
PS24	M5/M2	TMA3_11.0	BE2 IM_IM 1 _TMA3_11.0	P	BE2	P	10032752
PS25	M5/M2	TMA3_3.0	BE2 IM_IM 7 _TMA3_3.0	P	BE2	P	8431020
PS3	M5	TMA1_82.0	BE1 T2_IM 12 _TMA1_82.0	P	BE1	P	7416417
PS4	M5/M2	TMA1_81.0	BE1 T2_IM 11 _TMA1_81.0	P	BE1	P	7848989
PS5	M5/M2/M6	TMA1_80.0	BE1 T2_IM 10 _TMA1_80.0	P	BE1	P	7423046
PS6	M5/M2/M6	TMA1_79.0	BE1 T2_IM 9 _TMA1_79.0	P	BE1	P	7876735
PS7	M5/M2/M6	TMA1_77.0	BE1 T2_IM 7 _TMA1_77.0	P	BE1	P	7736797
PS8	M5	TMA1_64.0	BE2 T1_IM 14 _TMA1_64.0	P	BE2	P	6687394
PS9	M5/M2	TMA1_37.0	BE3 T1_GEJ 1 _TMA1_37.0	P	BE3	P	8485786
NS12	M5/M2	reg57	reg57_JE36_B5_TMA2_f	F	140	NP	7214429
NS14	M5/M2/M6	reg55	reg55_JE37_B5_TMA4_f	F	141	NP	10363924
NS16	M5/M6	reg51	reg51_JE42_TMA4_f	F	145	NP	8904521
NS17	M5/M6	reg50	reg50_JE42_TMA5_f	F	145	NP	8781658
NS18	M5/M2/M6	reg48	reg48_JE45_TMA2_f	F	148	NP	9601105
NS2	M5/M2	reg69	reg69_JE113b_TMA3_f	F	204	NP	10808512
NS21	M5/M2	reg34	reg34_JE80_TMA6_f	F	179	NP	8380481
NS28	M5/M6	reg19	reg19_RH27_TMA2_f	F	158	NP	9098912
NS29	M5/M2	reg88	reg88_RH31_TMA1_f	F	144	NP	8965977
NS3	M5/M2	reg68	reg68_JE113b_TMA1_f	F	204	NP	8601025
NS33	M5/M2	reg82	reg82_RH32_TMA4_f	F	167	NP	6941647
NS34	M5/M2/M6	reg7	reg7_RH76_TMA2_f	F	243	NP	11250620
NS5	M5/M2	reg139	reg139_JE29_B6_TMA2_f	F	133	NP	8207924
PS18	M5	TMA2_63.0	EAC2 GEJ_GEJ 1 _TMA2_63.0_f	F	EAC2	P	7208291
